# Multi-omics analysis of type II diabetic wound healing reveals CD44-mediated immune cell crosstalk dysfunction in mice and humans

**DOI:** 10.64898/2026.04.26.720829

**Authors:** Mateusz S. Wietecha, Jingbo Pang, Miya Kang, Avin Hafedi, Samantha Walsdorf, Shalyn Keiser, Mark Maienschein-Cline, Timothy J. Koh

## Abstract

Type II diabetes mellitus (T2DM) is one of the most prevalent diseases in the United States and is associated with diabetic foot ulcers (DFU) and their impaired, often chronic, wound healing. The T2DM mouse model with dysfunctional leptin receptor (db/db) has been used in basic and translational studies of wound healing due to its systemic phenotypes (hyperphagia, hypometabolism, obesity, T2DM) and its notable delayed skin wound healing. However, a characterization of the temporal cellular dynamics of the db/db wound healing model has not been performed, nor has the model been systematically compared to human DFUs. We performed the first comprehensive single-cell, multi-omic analysis of dermal cells in diabetic (db/db) compared to non-diabetic (ND) mice across three time points ranging from the inflammatory to the delayed proliferative and resolution phases of healing. Single-cell transcriptomics were uniquely linked to their corresponding cells’ surface protein expressions of cell-specific receptors, including immune cells (CD45) such as neutrophils (CD11b, Ly6G), monocytes/macrophages (CD11b, F4/80, CD11c, Ly6C) and T lymphocytes (CD3, CD4), and dermal cells such as endothelial cells (CD31) and fibroblasts (CD26, CD140a), and showed high concordance between protein cell markers and their gene expressions in major cell types. Differential multi-omic analyses characterized two neutrophil (*Tnfaip3^+^Sod2^+^*Ly6G^+^, *Csf3r^+^Fos^+^*Ly6G^+^), three monocyte/macrophage (F4/80^high^CD11b^high^, Ly6c^high^CD11b^high^, CD11c^high^CD11b^low^) and three fibroblast (*Pi16^+^Dpp4^+^*CD26^high^, *Lrrc15^+^Tnc^+^*CD140a^high^, *Cilp^+^Mgp^+^*CD26^low^) subtypes showing dysregulated dynamics across the time course of healing in db/db vs ND mice. Notably, NETotic *Tnfaip3^+^Sod2^+^*Ly6G^+^ neutrophils and phagocytic F4/80^high^CD11b^high^ macrophage subtypes were drastically up-regulated in diabetic wounds.

Differential cell-cell communication analyses revealed striking differences in crosstalk dynamics between fibroblast, macrophage and neutrophil subtypes in the early phase of healing, and ligand-receptor interactome analyses identified CD44 as the hub of dysregulated immune cell interactions in diabetic wounds, implicating cell adhesion, migration and inflammatory pathways, especially those mediated by ICAM1. Inhibition of CD44 using blocking antibodies in primary macrophages from db/db mice and via intradermal injections in db/db mice significantly normalized the early wound immune dysfunction, in part by inhibiting ICAM1 and reversing the excessive neutrophil influx into diabetic wounds. A new integrated dataset of single-cell human chronic wound studies revealed similar CD44-mediated immune cell dysfunctions in diabetic vs non-diabetic foot ulcers, pointing to CD44 as a promising therapeutic target for T2DM-associated chronic wounds.
