## Supplemental Table S18 for "Multi-omics analysis of type II diabetic wound healing reveals CD44-mediated immune cell crosstalk dysfunction in mice and humans"

### Sheet: FB_ModuleScoring
FIB_II	FIB_I	FIB_V	FIB_VII	FIB_IV	FIB_VIII	FIB_III	DP	FIB_IX	FIB_X	FIB_VI
Col8a1	Acta2	Wfdc17	Ube2c	Ifi205	Coch	Aldh3a1	Slc26a7	Krt71	Cldn1	Barx2
Ptn	Tagln	Lyz2	Tk1	Sfrp4	Hs3st6	Igfbp2	Rasd1	Krt25	Itga6	Aqp1
Cpxm2	Myl9	Tyrobp	Cdca8	Lbp	Gldn	Cdh4	Notum	Tchh	Ebf2	Wnt2
Mdk	Tnn	Cd74	Top2a	Anxa3	Emid1	Ppp1r14a	Tfap2c	Dapl1	Nr2f2	Mustn1
Mgp	Tnc	Laptm5	Birc5	Plac8	Fmod	Serpina3c	Pappa2	Rab25	Apod	Cd44
C1qtnf3	Crabp1	Ctss	Cdca3	Cygb	Dkk2	Cldn10	Lef1	Fam25c	Klf5	F2rl1
H19	Tpm2	Fcer1g	Ccnb2	Lrrn4cl	Id1	Rspo1	Prlr	Sprr1a	Scd1	Pgk1
Igf1	Csrp1	Cd52	Cenpa	Pi16	Enpp2	Mmp27	Wif1	Dsp	Phlda3	Rras2
Fbn2	Cnn2	Il1b	Cdk1	Itih5	Meox2	Pcolce2	Wnt6	Cldn4	Meox2	Gas7
Mest	Fabp5	H2-Aa	Lockd	Ifi27l2a	Tnmd	Cyp26b1	Tfap2a	Mt4	Cav1	Sbsn
Cdkn1c	Col7a1	H2-Eb1	Stmn1	Clec3b	Kera	Ndufa4l2	a	Casz1	Lmo4	Prss23
Spon1	Tpm1	H2-Ab1	Cks2	Tnxb	Mafb	Ccl19	Bcl2	Ly6d	Col18a1	Pdlim1
Itgbl1	Sod2	Srgn	Smc2	Sema3c	Cyr61	Adh7	Lamc3	Dsc3	Mgst3	Jag1
Ogn	Actn1	Cxcl2	Cenpw	Ace	Col11a1	Scara5	Wnt10a	Pkp3	Mgp	Eno1
Aspn	Prss35	Apoe	Hmgb2	Prss23	Trps1	Cyp2f2	Runx3	Krt17	Ccl11	S100a10
Smoc2	Serpine2	Lgmn	Pmf1	Adamts5	Ecm2	Osr2	Bmp7	Trim29	Igfbp6	Aig1
Lox	Lrrc15	Rnf149	H2afx	Ly6c1	Sparcl1	Cyp4b1	Rspo3	Calm4	Slc29a1	Anxa3
Itm2a	Flna	Fxyd5	Smc4	Cd55	Tsc22d3	Il1r2	Enpp2	Pkp1	Ltbp4	Gap43
Angptl1	Spats2l	Ninj1	Tmpo	Cxcl12	Ifitm1	Cadm3	Igfbp3	Serpinb5	Cavin1	Col5a3
Ebpl	Timp1	Ifi27l2a	Ccdc34	Ackr3	Nrn1	Efemp1	Plekhh2	Lypd3	Lxn	Stxbp6
Thbs2	Tmem176b	Pim1	H2afz	Gpc3	Pth1r	Gda	Bmp4	Perp	Col4a1	Timp1
Postn	Gm9844	Fabp5	Cks1b	Sfrp2	Tril	Ccl11	Cd24a	Lgals7	Cpe	Rcan1
Pdgfrl	Ptk7	Marcksl1	Dctpp1	Emilin2	Cpne8	Qpct	Col23a1	S100a14	Klf7	Ackr3
Col14a1	Nme1	Tnfaip2	Dut	Igfbp6	Igsf10	H2-D1	Inhba	Gata3	Gpc3	Pdlim4
Ddah1	Crispld2	Fth1	Tuba1b	Heg1	Hspa1a	AW112010	Unc5b	Urah	Col4a2	Gnpnat1
Col12a1	Gng11	Id2	Ube2s	Thbs3	Hspb1	Serpina3n	Cebpa	Dmkn	Tubb2b	Ttyh2
Meg3	Twist2	Nfkb1	Nucks1	Nfib	Srpx	Cpz	Dkk2	Krtap8-1	Bhlhe40	Sdc2
Eln	Tpm4	Rgs10	Cmc2	Ugdh	Crabp1	Lgals3	Nkd2	Apoc1	Cavin3	Itgb3
Auts2	Mif	Nfkbiz	Rad21	Pamr1	Pianp	Irx1	Nrn1	Fxyd3	Cd9	Mcc
Cthrc1	Myh9	Col7a1	Hmgn2	Mfap5	Selenop	Kazald1	Trps1	Krt5	Fhl1	Crip1
Adam12	Atp5o	Cyba	Anp32e	Gas7	Tcf4	Col15a1	Hspb1	Sfn	Socs3	S100a16
Cdh11	Tmsb4x	Csrnp1	Tubb4b	Ly6a	Slc48a1	Tmem47	Cox6b2	Krt15	Selenok	Tagln2
Gaa	Col12a1	Thbs1	Lsm2	Adgrd1	Srpx2	Dusp1	Crabp2	Tacstd2	Selenof	Anxa2
Rbp1	Lgals1	Kdm6b	H2afv	Entpd2	Ltbp4	Ntn1	Prdm1	Ccl27a	Igfbp4	Myadm
Abi3bp	Rbp1	Btg1	Ran	Ebf1	Adk	Gpnmb	Ctbp2	Krt14	Col15a1	Cdk6
Ncam1	Erh	Odc1	Tubb5	Cd248	Ei24	Dapk1	Sobp	Anxa8	Tppp3	Cavin3
Mfap4	Fscn1	Ftl1	Tuba1c	Tppp3	Fbln5	S100a4	Gldn	Spint2	Hspb1	Lrrn4cl
Svil	Hnrnpa1	Picalm	Alyref	Lpl	Tiparp	Dcn	Snai1	Cldn1	Sept9	Lbh
Fndc1	Gapdh	Sh3bgrl3	Lsm5	Col14a1	Cd9	Tgfbi	Ccdc85b	Jup	Gsn	Ccl2
Bgn	Cfl1	Cstb	Tubb6	Gsn	Gpm6b	Nupr1	Bambi	Krt10	Csrp1	Cavin1
Ugcg	Pdlim2	Mcl1	Nt5dc2	Spon2	Twist2	H2-T23	Plvap	Ptprf	Sptssa	Pdgfc
Marcks	Rpl13a	Prss35	Dek	Antxr2	Ramp1	Plpp3	Tns3	Klf5	Gas7	Flnb
Lrrc15	H2afj	Tnfaip3	Acta2	Dpt	Phldb2	Ramp1	Slc6a6	Ucp2	Rap1a	Tm4sf1
Col5a2	Rpl36al	Map4k4	Hmgb1	Bst2	Tbx15	Cgref1	Serpine2	Sbsn	Nrp1	Mfap5
C1qtnf2	Cald1	Tmsb4x	Arl6ip1	C1s1	Gadd45b	Igfbp5	Ifitm1	2410015M20Rik	Cd81	Fhl1
Basp1	Odc1	Ctsd	Lsm3	Cd34	Zbtb20	Rarres2	Fgfr2	Ezr	Gstm5	Ddx39
Mtch1	Pkm	Fosl2	Fabp5	Sod3	Ogn	H2-K1	Cyr61	2010107E04Rik	Cst3	Il1rl1
Fzd1	Sdc1	Spon1	Anp32b	Fhl1	Pid1	Gsn	Ctdspl	Usmg5	Maged2	S100a11
Plpp1	Rps2	Ly6e	Dtymk	Akap12	Prelp	Ltbp1	Aes	Avpi1	Iah1	Eloc
Bicc1	Nrep	Cebpb	Snrpd1	Efemp1	Fibin	Por	Gm10260	Minos1	Cyb5r3	Glipr2
Grb10	Rpl12	Col12a1	Tagln2	Islr	Plpp3	Xdh	Ccnd3	Id1	Il6st	Ldha
Csrp2	Parva	Gm9843	Cd44	Gstm1	Fam174a	Ccl8	Pim3	Gltp	Dnaja2	Tnfaip6
Ccnd2	Rps12-ps3	H2afj	Ssrp1	C1ra	Hspa1b	Gas6	Klf9	Rack1	Rtraf	Snu13
Sox4	Aprt	Iqgap1	Ranbp1	Htra3	Lama2	Nbl1	Hspa1b	Zfp703	Ppp1r2	Tppp3
Serf1	Pfn1	BC005537	Lsm8	Serping1	Nrp2	Mt1	Socs3	Nop53	Mbnl1	Eef1e1
Chd3	Sept2	Ier3	Set	Timp3	Htra1	Clec11a	Fgf7	Pim3	Epb41l2	Dpysl3
Igfbp4	Gm10073	Litaf	Rnaseh2c	Ugp2	Amotl1	Gstm1	Il17ra	Cxcl14	Sept11	Emilin2
Tmem119	Angptl2	Tnc	Lsm6	Serpinb6a	Col4a2	B2m	Cebpd	Bok	Sdc2	Osr1
Matn2	Rpl29	Clk1	Tpm2	Plagl1	Cyp26b1	Psmb8	Kdm7a	Hspb1	Myl12b	Nmi
Snhg18	Rpsa	Hk2	Col5a3	Axl	Emp2	Cpq	Atp2b4	Cyr61	Glul	Hivep2
Pmepa1	Atp5g2	Sqstm1	Hnrnpab	Fbn1	Col4a1	Fgl2	Sdc4	Emp2	Rab34	Zyx
P3h3	Rpl13-ps3	Scand1	Nap1l1	Anpep	Eif4a2	Tmem132c	Arrdc3	Hspb8	Matn2	Fhl2
Lsp1	Cycs	Msn	Siva1	S100a16	Txnip	Rnase4	Bex3	Fabp5	Hsd17b10	Glipr1
Crtap	Sh3bgrl3	Gnai2	Nudt21	Creb5	Pink1	Mmp3	Hspa1a	Trib1	Klf13	Atp5o-1
Aebp1	Gm8730	Hif1a	Timp1	Gpx3	Selenok	Serping1	Grasp		Elob	Agpat4
Vmp1	Pebp1	Sgk1	Mrpl51	Sulf1	Rora	Mt2	Csad			Gsr
Mfap2	Rbm3	Rpl13a	Snrpe	Mgst1	Rhoj	Dhrs7	Arid5b			Ifi204
Hk2	Ncam1	Bri3	Lsm4	Uap1	Tmem132c	Ecm2	Spry1			Selenos
Angptl2	Tpi1	Cltc	Hnrnpa1	Add3	Spred1	Cd34	Minos1			S100a6
Ptprs	Arpc1b	Rpl32		Ecm1	Btg2	Gadd45g	Nkd1			Itga5
Col1a1	Tsc22d1	Sdcbp		Tgfbr2	Thy1	St3gal1	Angptl4			Tpm2
Sulf2	Fermt2	Acta2		Tnfaip6	Dab2	Tsc22d3	Ldlr			Sem1
Col1a2	Myl6	Ywhaz		Maged2	Olfml3	Gja1	Aqp1			Txn1
Olfml2b	Gm1673	Vamp8		Lgals3bp	Gas1	Sema3b	Gadd45a			Ugp2
Pxdn	Ilk	Atox1		Fndc1	Ier2	Ly6c1	Hbb-bs			Plp2
Mmp14	Taf10	Flna		Dpep1	Ppp1r15a	Fyn	Nr3c1			Cav1
Mmp23	Rps19	Sept2		Nid1	Cdkn1a	Add3	Midn			Elob
Gxylt2	Cnn3	Tmem160		Pnp	Aplp2	Ar	Trim47			Ppa1
	Actb	Brd2		Metrnl	Cpe	Ctsk	Klf10			Crip2
	Nhp2	Lrrc15		Medag	Kmt2e	Crip2	Gdi1			Ugdh
		Nrep		Rap1a	Tmed9	Cdkn1a	Tshz2			Mrps18b
		Tomm20		Celf2	Mgst3	Fxyd1	Crabp1			Flnc
		Stat3		Lgals9	Mbnl1	Man1a	Zfand5			Pgam1
		Adam12		Gas6	Hsp90aa1	Creb5	Smad7			Filip1l
		Rps11		Ccl11	Crip2	Clec3b	Gpx1			Mfhas1
		Serpine1		Lamc1	Clec11a	Fbln5	Fgfr1			Heg1
		Ndrg1		Rarres2	Gem	Ctsh	Nop53			Bcat1
				Scara5	Pi16	Htra3	Shox2			Vim
				Ddah2	Jun	Sash1	Adamts4			Oaf
				Ndn	Atf5	Marveld1	Tob2			Cast
				Man1a	Rhob	Ltbp4	Cdkn1a			Anxa5
				Prelp	Medag	Spon2	Mef2c			Atp2b4
				Blvrb	Nbl1	Pxdc1	Rspo1			Mgst3
				Fn1	Asap1	Htra1	Trim44			Cd55
				Fstl1	Glud1	Lgals9	Dnajb1			Jpt1
				S100a13	Twist1	Atf5	Cdkn2d			Calm1
				Nucb2	Grina	Tm7sf3	Luzp1			Hacd1
				Angptl1	Fzd2	Igfbp7	Jmjd1c			Vcl
				Carhsp1	Aldh2	Twsg1	Nfil3			Dynlt1f
				Cthrc1	Atp2b1	Atf3	Ptpn1			Tpi1
				Ahnak2	Eid1	Klf9	Nr4a1			Epdr1
				Epb41l2	Col15a1	Pmp22	Lama2			Axl
				Atf3	Hspd1	Entpd2	Gadd45b			Tpm4
				Serpinf1	Npdc1	Dpep1	Hexim1			Tfpi2
				Mt2	Tprgl	Zfp36	Fdps			Capg
				Selenom	Nfic	Klf4	Erf			Rap1a
				Cpq	Dnajb1	Mfap4	Vim			Rtn4
				Pcolce	Cavin3	Fam102b	Xist			Tmem100
				Gnas	Wwtr1	Ifngr1				Sfrp2
				Adamts1	Cyb5r3	Tnxb				Rex1bd
				Myl12b		Fos				Cd248
				Myadm		Creb3l1				Cdc42ep2
				Prr13		Ly6a				Ppp1r14b
				Gadd45g		Ppic				Ebf1
				S100a10		Ginm1				Rtraf
				Crip1		Glul				Eif2s1
				Vcan		Clec2d				Selenof
				Tns1		Flrt2				Emp3
				Phlda1		Jund				Zfp385a
				Fxyd1		Cd302				Uap1
				Ifitm3		Psmb10				Hprt
				Lama4		Col16a1				Gapdh
				Klf2		Chst12				Loxl2
				Sdc2		Sparc				Higd1a
				Gstm2		Aplp2				Dcbld2
				Sptbn1						Gngt2
				Itm2b						Phlda3
				Dpysl2						Tubb2b
				Selenow						Adamts5
				Ccdc80						Pkm
				Etfa						Gstp1
				Zyx						S100a4
				Pmp22						Fam162a
				Man2a1						Cxcl1
				Ctsh						Phb
				Klf3						Nme1
				Col5a3						Rack1
				Itm2a						Actg1
				Crip2						Creb5
				Igfbp4						Fbn1
				Rnase4						Srm
				Meg3						Ran
				Ddr2						Clic1
				Anxa2						Prmt1
				Shisa5						Actn1
				Smim14						Dlk1
				Cyb5a						Cops9
										Actb
										Serpinb6a
										Dbn1
										Ube2m
										Fn1
										Wdr1
										Maged2
										Tubb6
										Lrrfip1
										Cycs
										Selenow
										Ifi205
										Ywhag
										Rhoc
										Anxa1
										Trir
										Ostf1
										Galnt1
										Cox17
										Pgd
										Rsu1
										Fxyd5
										Lrrfip2
										Aldoa
										Thbs3
										Metrnl
										Cfl1
										Snrpa1
										Nmt2
										Tuba1c
										Cct8
										Alyref
										Eif5a

### Sheet: MO_ModuleScoring
M1 signature	M2a signature	M2c signature	Phagocytic	Oxidative stress	Inflammatory	Remodeling
Nos2	Mrc1	Cd163	Sepp1	Cxcl13	Ubxn2b	Zdhhc17
Cd38	Arg1	Mertk	Folr2	Ltbp1	Taf5	Gsn
Gpr18	Chil3	Il10	C1qa	Padi4	Atrn	Wipi1
Fpr2	Retnla	Tgfb1	Cd36	Gngt2	Plac8	Rnf25
Marco	Tgm2	Stat3	Pf4	Thbs1	Pydc4	Dhx57
Cxcl9	Egr2	Pgf	Fcna	Emilin2	Cyfip2	Zfp276
Cxcl10	Myc	Mmp9	Ltc4s	Bst1	Slc33a1	Pik3cb
Cxcl11	Pparg	Mmp7	C1qc	Serpinb10	Zfyve9	Pacs1
Il1b	Stat6	Trem2	Lyve1	Slpi	Msrb1	Mphosph6
Tnf	Cd301b	C1qa	Fcgrt	Pycard	Tfec	Ago1
Il12b	Pdcd1lg2	C1qb	Apoe	Pex11a	St7l	Trp53inp2
Clec4e	Clec7a	C1qc	Ctsb	Itgb2	Zcchc10	Sparc
Ifit1	Ccl17	Gas6	Wfdc17	Rabif	Phkg2	Zbtb18
Cmpk2	Ccl22	Cd72	Cbr2	C4b	Arpc1b	Oraov1
Stat1	Ccl24	Tfrc	F13a1	Fn1	Mief1	Mavs
Irf5			Ninj1	Stk3	Lgals3	Alkbh6
Cd80			Fxyd2	Pygl	Pla2g4a	Bcl9l
Cd86			Itm2b	2310061I04Rik	Zfp653	Nsun3
Nfkbiz			Cd209f	Prkch	Oas3	Dcn
Acod1			Ccl24	F10	Samhd1	Pex6
			Rcn3	C130050O18Rik	Rmdn1	Ubqln2
			Gas6	Zfp574	Ripk3	Lrch3
			Csf1r	Cybb	Pxk	Mmp2
			Ednrb	Pibf1	Surf1	Zfp280d
			Lgmn	Aagab	Hlcs	A630001G21Rik
			Cd209g	Rfxank	Filip1l	Rbm15b
			Cst3	Wrn	Mrpl46	Dut
			Igfbp4	Mycbp	Prdx5	Alg11
			Trf	Dph5	Nsfl1c	Stk38l
			Cd63	Alg3	Adrbk2	Pigc
			Serinc3	Lrpprc	Eml4	Zfp954
			Nrp1	Hipk2	Tpgs1	Slc35a5
			Dab2	Emc9	Rrad	Fbxo25
			Cd163	Fgd6	B4galnt1	Ccdc28a
			Mt1	Hddc2	Skint3	Ppp2r3c
			Timp2	Tmem38b	1600014C10Rik	Meg3
			Mrc1	Ift43	Daxx	Rexo4
			Timd4	Lpcat2	Rnf138	Tram2
			Blvrb	Ufl1	Sephs2	Kif3b
			Serpinb6a	Tmem191c	Glyr1	RP23-218K15.3
			Wwp1	Acaca	Esd	Ccdc80
			Maf	Tars2	Gm26740	Arhgap10
			Ubc	Als2	Rnase6	Serping1
			Cfh	Atg2b	Dok3	Ugp2
			Rgl1	Klf11	Tifab	Morn2
			Ophn1	Zbtb37	Ifitm3	Ascc2
			C4b	Gm11713	Fnbp4	2700081O15Rik
			AI607873	Nepro	Tmem51	Papd5
			Cmah	Zfp276	Pyhin1	Dnajc18
			mt-Atp6	Zbtb22	Nadk	Col1a1
			Mtss1	Clec4d	2310001H17Rik	Golim4
			Pltp	Calcoco1	Gbp2	Col3a1
			Ly6e	Trp53rka	Mndal	Srebf1
			Clec10a	Gm20696	Oasl2	Clec3b
			Cltc	Rdh14	Gngt2	Atg13
			C5ar1	Plod3	AI413582	Fam193b
			Aldh2	Itgam	Cd300a	Dpt
			Glul	Laptm5	Pdzd11	Mtf2
			Prune2	Zfp182	Fam63a	Dusp8
			Emp1	Tmem260	Ncor2	Gphn
			Pde2a	Brd1	Rsad2	Serpinh1
			Pepd	Fbxo34	Ngdn	Fstl1
			Tgfbr2	Fabp4	Ube2l6	Nt5c3
			Tmem106a	Cbwd1	Sell	Pparg
			Pmp22	Fam65b	Psmb9	Pbx1
			Snx2	Ascc2	Slpi	Gmds
			Stab1	Wdr12	Tyrobp	Ppp1r16a
			Bmp2	F5	Clec4e	Pank3
			Abca1	Isoc2a	Snrnp40	Stambpl1
			Cd209d	Dennd4a	Pnp	E4f1
			Prkcb	Grk5	Gm7676	Tor1aip2
			Qk	Mad2l1bp	Clec4d	Ramp2
			Tbc1d17	Dcp1b	Pou2f2	Arid5b
			Cfp	Ube2g2	Gtf3a	Cd274
			Cd81	Osbpl2	Pkn1	Nbas
			Vps33a	Nsun3	Nfe2	Pik3r2
			Ccl2	Trmt61a	AF251705	Exosc9
			Gramd1a	Mfge8	Phf11d	Sdhaf1
			Snx2	Ccdc32	Klf3	Zfp597
			Galk2	Sod3	Ifitm6	B4galt1
			Canx	Wfdc17	Tnfaip8l2	Ebf1
			Tbxas1	Hgsnat	Hp	Aebp1
			Ap2a2	Bloc1s3	Thbs1	Fam49a
			Dusp6	Hcar2	Pi16	Rbm33
			Snx6	Scly	Ifi204	Col6a2
			Golph3	Hcst	Agpat4	Tnrc6a
			Calm2	Ddx19a	Tmsb10	Rmdn1
			Plod1	Ercc6l2	Mxd1	Atat1
			Trib1	Abt1	Lgals9	Timp3
			Fam3c	Ermp1	Usp18	Ext1
			Aldh9a1	Gfm1	Rap2b	Axl
			Gnl3	Clec4e	Lyz2	Rnase4
			Cd68	Plk2	Fyb	Gbp2
			Ptprj	Ndufc1	Anxa1	Gm42418
			Rab31	Gm4951	Gnas	Klf9
			Herpud2	Timm21	Gm9733	Gbp5
			Fam214b	Lyz2	Mpeg1	Ddx1
			Dok3	Ikbkg	Krr1	Col6a3
			Sec14l1	Gmds	Lilra6	Ldlrap1
			Man1a	Fxyd5	Msr1	Prune
			Dnajb9	Nrbf2	Ethe1	Timeless
			Stard5	Prkce	Itgal	Oat
			Cst3	Stk35	Spi1	Kif5b
			Ggnbp2	Anpep	Fcgr1	Col6a1
			Qrich1	Zfyve9	Nuak2	Dnajc10
			Cln8	Bin1	Zfp800	Nid1
			Ap2m1	Ift74	Ifi35	Plpp3
			Arl11	Kifc3	Milr1	Ddr2
			Fkbp1a	Cdc42ep2	Samsn1	Ptrf
			Mfsd1	Lyz1	Taldo1	Adamts1
			Rit1	Bsg	Ogfr	B3glct
			Pea15a	Sesn1	Zfand2b	Scamp3
			Ccl9	Timd4	Rnf115	Nfix
			Ctnnb1	Nqo2	Itga4	Cd34
			Ptp4a3	Rdx	Sema4d	Ccl11
			March2	Zcchc10	Coro1a	Ikbke
			Atp6v1a	Mmp2	Ifngr1	Rarres2
			Pepd	Prpf40a	Chil3	Lum
			Naglu	Prdx6	Glrx	C3
			Snx5	Cenpw	Stk38	Fam46c
			Rgs18	Rfc1	Metrnl	Helz
			Cd37	Tubgcp2	Cyba	Ogn
			Dennd5a	Ppm1k	H3f3b	Igfbp7
			Ehd4	Gphn	Ldlrad3	Anxa3
			Tmem86a	Htra3	Ly6e	Itih5
			Trem2	Tapbpl	Rnh1	Zc3hav1
			Gas7	Man2b1	Pkm	Dpep1
			Lipa	Ccs	Glipr1	Htra3
			Gpx4	Bin2	Aprt
			Cysltr1	Ptgs2	Smpdl3a
			Lgals1	Fry	Fgr
			Atp6ap1	Rnf215	I830077J02Rik
			Rin2	Galt	Rab8a
			Dpm3	Ikbkap	S100a11
			Dgkz	Guca1a	Ms4a6c
			Hpgds	Coq2	Lmo4
			Bin1	Cd9	Slc16a3
			Nucb1	Zfp655	Rilpl2
			Mat2a	Ecm1	Cytip
			Tspan4	Ranbp9	Lst1
			As3mt	Mfsd6	Prpf38b
			Ubc	Sgk1	Ncf4
			Pink1	Osm	Mcemp1
			Nfic	P2ry14	Txn1
			Tm9sf2	Mgat4a	Egln2
			Mef2c	St6gal1	Tgm2
			Sertad1	Tmod3	B2m
			Tm2d3	Gda	Fabp5
			Unc93b1	Pyroxd1	Pmm2
			Vat1	Tmed1	Hmgb2
			Setd3	Ms4a8a	Thap11
			Ctla2b	Tfec	Plgrkt
			Il6ra	Eef2	Psmb8
			Jmjd1c	F3	Srgn
			Atp6v0b	Smarcc2	Fcgr3
			Nt5c2	Tagln2	Gpr137b-ps
			Snx3	Psmc4	Med4
			Pdcd5	Gtf2b	Isg20
			Smap1	Cd14	Cdk2ap2
			Trappc5	Flnb	Ms4a4c
			Tom1	Phrf1	Card19
			Rtn4	Fgfr1op	Pglyrp1
			Flcn	Chd7	Pfn1
			Ubn1	Hmgn1	Aldh16a1
			Bmp2k	Slfn1	Dr1
			Hmgn1	Cxcl2	Fndc3a
			Get4	Anxa3	Dctn3
			Wsb1	Narfl	Stard3
			Mrfap1	Tyrobp	Csnk1e
			Slc43a2	Metap1d	Tnfaip2
			Agfg1	Pik3cb	Adssl1
			Akirin1	Fbxo9	Cd14
			Ppil4	Rnf6	Zfp622
			Ppp5c	Smagp	Sra1
			Rgs10	Abcg1	Tmem51
			Acat1	Rusc1	Il17ra
			Ctsa	Ripk2	Pnrc2
			Ankrd13a	Gpr35	Rap1a
			Mcfd2	Prdx5	Gsto1
			Stom	Herc1	Mafb
			Brd2	Ssr4	March7
			Cat	Gem	Abi3
			Helz	Nfyb	Bak1
			Atraid	Plxdc2	Stk17b
			Bri3	Acad8
			Txnip	Cdc42ep4
			Mpp1	Csgalnact2
			Abcf1	Urod
			Tgfbi	Id3
			Idh1	Ceacam1
			Fli1	Gm12840
			Sh3bp5	Gpx4
			Slc29a1	Sntb2
			Snx4	Rhoc
			Nenf	Irf2
			Nmd3	Akap7
			Smim11	AI467606
			Arhgap17	Macrod1
			Rragc	Prr13
			Egln2	Calml4
			Ap3m1	Map1lc3a
			Ddx3x	Atraid
			Arrdc1	Epb41l4aos
			Foxp1	Ltc4s
			Nisch	Gsr
			Anxa5	Bzw2
			Frmd4b	1500011K16Rik
			Trim47	Ndufa11
			Ddx5	Acly
			Leprot	Gapdh
			Ssh2	Timp2
			Hspa9	Txn1
			Gns	I830077J02Rik
			Gnpat	Slc39a9
			Asah1	Tmem30a
			Dpp7	Dpep2
			Ncaph2	Nupr1
			Cenpb	St3gal5
			Clec4a1	AB124611
			Spag7	Pbx1
			Nagpa	Sdc3
			Inpp5d	Ednrb
			Jund	Adgre1
			Tcf4	H2-K1
			P2ry6	Cd24a
			Sgpl1	Pf4
			Cebpg	Fgfr1
			Clk3	Ctsd
			Luc7l2	B2m
			Pkig	Fcor
			Atf4	Ngly1
			Slc16a6	Fam46a
			Rab3il1	Nfkbia
			Klf2	Itgb1
			Pld3	Slc30a9
			Tgoln1	Rbpms
			App	Smpdl3a
			Gpr107	Tnfaip2
			Sypl	Stxbp5
			Gabarapl1	Mettl6
			Ost4	Laptm4a
			Scp2	Cfp
			Ivns1abp	Uap1
			Abhd12	Agfg2
			Hacd4	Gm10138
			Ifi27	Plaur
			Txndc5	Khk
			Idh2	Grn
			Dstn	Exosc10
			Eps8	Nudt8
			U2af2	Fabp5
			Ring1	Plek
			Stau1	Copz2
			Hsbp1
			Top1
			Fbxw4
			Gatm
			Tmem106a
			Atp6ap2
			Nsmce1
			Rfk
			Nsun2
			Dusp22
			Plbd2
			Scarb2
			Naa50
			Anp32a
			Tsc22d3
			Otulin
			Ndufc1
			Nop56
			Sptlc2
			Slc11a1
			Hnrnph1
			Mafg
			Dnajc1
			Mef2a
			Dnlz
			Galnt1
			Rabac1
			Sh3bgrl
			Ubl4a
			Nr3c1
			Elk3
			Tm9sf3
			Ndufa2
			Rab11a
			Sgpp1
			Plin3
			Kctd12
			Uchl3
			Slc25a51
			Stat3
			Cpne3
			Tmx1
			Map7d1
			Ech1
			Swap70
			Cmtm6
			Zmiz1
			Lamtor1
			Caml
			Dnase2a
			Ykt6
			Rassf3
			Mrpl34
			Igsf8
			Smim15
			Comt
			Tmem50a
			Mapk3
			Lamtor3
			Rab24
			Fos
			Stx4a
			Plxnb2
			Ncbp2
			Zfand5
			Cndp2
			Gna12
			Mkln1
			Lypla2
			Pnrc1
			Eif4g2
			Mrpl27
			Tspan3
			Fam234a
			Gaa
			Pacsin2
			Epn1
			Txndc12
			Dynlt3
			Syap1
			Hist1h2bc
			Gnpda1
			Il10rb
			Eif5b
			Pon2
			Dctn5
			Tnfsf12
			Clptm1
			Hnrnpu
			Kras
			Psmd1

### Sheet: NEU_ModuleScoring
N1 signature	N2 signature	Early Neutrotime	Late Neutrotime	Arthritis	IL1_peritoneum	IL1_lung
Cxcl1	Pkib	Lyz2	Map1lc3b	Cxcl2	Il1rn	Cxcl3
Cxcl2	Lipg	Ngp	Per2	Thbs1	Lcn2	Cxcl2
Tnf	Gm19951	Wfdc21	Sirpb1b	Ccl4	Marcksl1	Cd14
Acod1	Tarm1	Camp	Ly6a	Spp1	Cd14	Ccl4
Icam1	Lair1	Ifitm6	Gm9843	Cd14	Bcl2a1b	Ier3
Cxcl3	Socs1	Lcn2	Tpd52	Irg1	Cxcl2	Thbs1
Cxcl10	Ak2	Ltf	H2-Q10	Fth1	Ccl4	Fth1
Ccl3	Itgb3	Arhgdib	Taldo1	Cd9	Nfkbia	Ccl3
Ccl4	Cd83	Mmp8	Rps27rt	Cstb	Irg1	Bcl2a1b
Il1a	Cish	Anxa1	Selplg	Ccl3	Fth1	Il1r2
Il1b	Cd69	Prdx5	B2m	Cebpb	Sod2	Plaur
Il10	Retnla	Pglyrp1	Ubb	Basp1	Socs3	Il1rn
Ccl7	Cxcr1	Cybb	Gm2a	Il1r2	Gadd45b	Lilr4b
Ccl9		Ly6c2	Pla2g7	Srgn	Pim1	Srgn
Ccl5		Chil3	Slpi	Ccrl2	Plek	Slc7a11
Myd88		Dstn	Marcks	Egr1	Bcl2a1a	Nfkbia
Cxcl16		Cd177	Rpl41	Ptgs2	Ier3	Mt1
Prkcd		Pfn1	Cebpb	Csf1	Ccl3	Marcksl1
Il12a		Lgals3	Fgl2	G0s2	Cxcl3	Irg1
Socs3		Ly6g	Lst1	Il1rn	Tnfaip3	Sod2
Ptgs2		Retnlg	Junb	Isg15	Mrgpra2b	Xbp1
Nlrp3		Adpgk	Ifitm1	Rsad2	Mapkapk2	Socs3
Nfkbiz		Mgst1	Hbb-bt	Slc16a3	Samsn1	Samsn1
Tlr2		mt-Co1	Jund	Gm5483	Tet2	Lcn2
		Serpinb1a	Rps9	Slc7a11	Clec4e	Wnk1
		Tkt	Ccl6	Clec4d	G0s2	Id1
		Aldh2	Dusp1	Rab7	Dusp16	Lilrb4a
		Capg	Csf3r	Clec4n	Gk	Tet2
		Lamtor4	H2-D1	Ctsb	Nr4a1	Hdc
		Hmgn2	Hba-a2	Plek	Bcl2a1d	G0s2
		Cd24a	Ftl1	Plk3	Slc7a11	Basp1
		AA467197	Wfdc17	Trem1	Srgn	Plek
		Cebpe	Fau	Clec4e	Dusp2	Cebpb
		Scp2	Fth1	Asprv1	Ehd1	Gm5483
		Stmn1	Hba-a1	Marcksl1	Tnfaip2	Wfdc17
		Plaur	Tyrobp	Lmnb1	Nfkbiz	Plac8
		mt-Co3	Srgn	Tgm2	Batf	Osm
		Tecr	Msrb1	Actg1	Rab8b	Lmnb1
		H2afz	Btg1	Hdc	Hdc	Clec4e
		Sri	Ifitm2	Litaf	Ccrl2	Egr1
		Mcemp1	Malat1	Hcar2	Casp4	Tlr2
		Mmp9	Rps27	Plin2	Clec4n	Tes
		Tmsb10	Fxyd5	Slc3a2	Tlr2	Il1b
		mt-Atp6	Hbb-bs	Lgals3	Fas	Ifitm6
		Cd63	Il1b	Ctsd	Lilr4b	Fcgr2b
		mt-Co2		Cxcl3	Birc3	Rhoh
		Ltb4r1		Trib1	Lilrb4a	Bcl2a1a
		Chil1		Gadd45b	Chil1	Cd47
		Limd2		Prdx6	C3	Cox17
		Ube2c		Smox	Fpr1	Mrgpra2b
				Ifit1	Il1f9	Ccr1
				Ets2	Lrg1	Rnasel
				Bcl2a1b	Nfkb1	Trem1
				Cd63	Ptpn1	Pim1
				Pnrc1	Tes	Bhlhe40
				Ftl1	Fpr2	Ccrl2
				Rasa2	Cd274	Rab8b
				Gapdh	Mrgpra2a	Clec4n
				Fos	Cxcl10	Cish
				Spag9	N4bp1	Mapkapk2
				Lamp2	Gm5483	Lrg1
				Ifitm2	Marcks	Ptpn1
				Pgam1	Cebpb	Dusp16
				Nr4a1	Rilpl2	Rnf19b
				Bcl2l11	Lmnb1	Ptgs2
				Ier3	Thbs1	Bcl2a1d
				Hif1a	Map3k8	Clec4d
				Esd	Tnfrsf1b	Cd9
				Mif	Basp1	Cd300lf
				Ifitm1	Vasp	Fas
				Dusp5	Spata13	Hif1a
				Rtp4	Xbp1	Rab44
				Osm	Rel	Nfil3
				Zfp36l1	Cd9	Ets2
				Samsn1	Tnip1	Il18rap
				Tlr2	Txnrd1	AA467197
				Jdp2	Il1b	Zfp36l1
				Stfa1	Ptafr	Retnlg
				Stfa2l1	Dstn	Txnrd1
				Rab20	Ebi3	Tmed5
				Pkm	Icam1	Nfkb1
				Efhd2	Rnd1	Id2
				Stx11	Cflar	Fpr1
				Gpr35	Cox17	Il1rap
				Btg2	Wfdc21	Tnfaip3
				Skil	Trib1	Cd33
				Lasp1	Bcl3	Rdh12
				Mrgpra2b	Cd74	Il4ra
				Cxcr4	Lrrc25	Trib1
				Tmem189	Mefv	Alas1
				Mapkapk2	Ets2	Dstn
				Klhdc4	Upp1	Fpr2
				Bhlhe40	Wfdc17	Skil
				Ctsz	AA467197	Rab20
				Rdh12	Nfe2l2	Upp1
				Lilr4b	Gpr84	Cd53
				Adam8	Plac8	Nampt
				Pim1	Zc3h12a	Hcar2
				Ifitm3	Il1rap	Plk3
				Slc15a3	Siglece	Gk
				Wfdc17	Lcp2	Jak2
				Sp140	Irak2	Rgcc
				Entpd1	Nfkb2	Csf2rb
				Sepn1	Furin	St3gal6
				Atf3	Ifitm2	Gadd45b
				Ctsl	Nlrp3	Pde4b
				Csrnp1	Il1r2	Casp4
				Csf2rb	Cd47	Ubc
				Rilpl2	Id1	Eif5a
				Cd53	Tarm1	Csrnp1
				Nfkbid	Ptprj	Dgat1
				Sema4d	Ifitm6	Cdkn1a
				Vps37b	Clec4d	Ffar2
				Chd7	Ncf1	Rbpj
				Eif1	Trem1	Birc3
				Ptgs2os2	Csf2rb	Crispld2
					Tnf	Adam8
					Rnf19b	Tarm1
					Irak3	Mefv
					Susd6	Sf3b6
					Cish	Tgm2
					Skil	Chd7
					Rbpj	Cpeb2
					Dgat2	Traf1
					Alas1	Cux1
					Hck	Rab7
					Zfp36	Il10ra
					Ikbke	Mrgpra2a
					2810474O19Rik	Dmxl2
					Rhoh	AY036118
					Pnrc1	Slc15a3
					Smox	Il1f9
					Rab20	Litaf
					Clec12a	Spata13
					Traf1	Snx10
					Tgfb1	Larp4b
					Hspa5	Nlrp3
					Snai1	Sla
					Pfkfb3	Dennd4a
					Zeb2	Junb
					Eif1	Klf7
					Snx10	Tax1bp1
					Snx18	Clec12a
					Slc9a3r1	Jdp2
					C5ar1	Plscr1
					Klf2	N4bp1
					Fcgr2b	Dgat2
					Larp4b	Ifitm2
					Jak2	Bcl2l1
					Zfp36l1	Irf2bp2
					Clec5a	C3
					Gm20186	Cd177
					Relb	Cd274
					Cux1	Wfdc21
					Ifitm3	Irak2
					Tax1bp1	Smox
					Olr1	Ptprj
					Il10ra	Slc2a1
					Actg1	Egln3
					Nab1	Fcgr3
					Hcar2	Arg2
					Tmed5	Slfn4
					Zfp263	Apobec3
					Cyfip1	Slc9a3r1
					Zfp281	Rbm47
					Ctsz	Gpr84
					Slc15a3	Prdx6
					Nr4a3	Glrx
					Cyth4	Dusp1
					Sqstm1	Lcp2
					Il10rb	H3f3b
					Snx20	Nabp1
					Bcl2l11	Zfp281
					Ninj1
					Sf3b6
					Cd44
					Prkd3
					Cd53
					Il4ra
					Sema4d
					Aff1
					Nadk
					Eif5a
					Ptgs2
					Rab44
					Dennd4a
					Klf7
					Fosl2
					Isg15
					Pde4b
					Plaur
					Cybb
					Spag9
					Runx1
					Kdm6b
					Ncf4
